# The fate of a dynasty: Population genomics uncovers the demographic history of *Ardea insignis*, one of the rarest bird species in the world

**DOI:** 10.64898/2026.08.04.742811

**Authors:** Martin Kapun, Tshering Tobgay, Alexandra Wanka, Wolfgang Fiedler, Tricia C. Goulding, Andreas Kroh, Luise Kruckenhauser, Samten Leki, Thinley Phuntsho, Marcela Suarez-Rubio, Sonam Tshering, Swen C. Renner

**Affiliations:** Natural History Museum Vienna, Central Research Labs, Burgring 7, 1010 Vienna, Austria; Royal Society for Protection of Nature, Thimphu, Bhutan; Max Planck Institute of Animal Behavior, Radolfzell, Germany; Institute of Zoology, Department of Ecosystem Management, Climate and Biodiversity, BOKU University, Gregor-Mendel-Strasse 33, 1180 Vienna, Austria; Natural History Museum Vienna, Ornithology, Burgring 7, 1010 Vienna, Austria

**Author notes:** Co-correspondence: Martin Kapun & Swen C. Renner.

**Keywords:** conservation genomics, effective population size, critically endangered species, Ardeidae, Himalayan riverine biodiversity

## Abstract

The White-bellied Heron (*Ardea insignis*) is one of the world’s rarest birds, with fewer than 60 known individuals remaining in the wild. Whether this extreme rarity reflects a recent anthropogenic collapse or a long history of persistently small population size has remained unknown, limiting our understanding of the species’ evolutionary resilience and conservation needs. Here, we present the first high-quality reference genome for *A. insignis*, generated using Oxford Nanopore long-read sequencing and complemented with Illumina whole-genome data. Comparative mitochondrial and nuclear phylogenomic analyses consistently recover *A. insignis* as the sister species of Purple Heron (*A. purpurea)*, while revealing moderate mitonuclear discordance among deeper ardeid lineages. Genome-wide analyses demonstrate exceptionally low heterozygosity and extensive runs of homozygosity relative to the widespread and closely related Great Blue Heron (*A. herodias*), indicating pronounced genomic erosion and long-term inbreeding. However, the predominance of short and intermediate-length homozygous tracts, together with robust Pairwise Sequentially Markovian Coalescent (PSMC) reconstructions across alternative parameterizations, indicates that *A. insignis* has persisted with comparatively small effective population sizes over much of its evolutionary history rather than experiencing only a recent demographic collapse. The two sampled individuals nevertheless differ in the abundance of longer homozygous tracts, indicating that inbreeding accumulated over the past few generations has not been uniform among the surviving birds, despite their shared history of chronic rarity. Our results indicate that the White-bellied Heron represents a lineage that has survived prolonged demographic adversity and that its greatest genetic challenge may be limited adaptive potential rather than recent genomic deterioration alone. Beyond providing the first genomic resource for this critically endangered species, our study establishes an evolutionary baseline for future monitoring and highlights the importance of integrating genomic and ecological data to guide conservation strategies for species persisting at the edge of extinction.
