## Supplementary material for "The fate of a dynasty: Population genomics uncovers the demographic history of *Ardea insignis*, one of the rarest bird species in the world": Supplememtary Tables

### Sheet: Table S1
Table S1. Sequencing metadata for the two Ardea insignis libraries generated in this study. Shown are the sample identifiers, corresponding NCBI Sequence Read Archive (SRA) accession numbers, library index codes, i7 and i5 index sequences, and the Illumina P7 and P5 adapter sequences used for library preparation. The placeholders [i7] and [i5] indicate the positions of the sample-specific index s…
Library ID	SRA number	Index Code	i7 Index	i5 Index (forward orientation)	p7 Adapter	p5 Adapter
Wing	SRR39950607	83_GGCTC	GAGATTCC	TAATCTTA	AGATCGGAAGAGCACACGTCTGAACTCCAGTCAC[i7]ATCTCGTATGCCGTCTTCTGCTTG	AATGATACGGCGACCACCGAGATCTACACTATAGCCTACAC[i5]ACACTCTTTCCCTACACGACGCTCTTCCGATCT
Wire	SRR39950608	13_ACTGG	TAATGCGC	GTACTGAC	AGATCGGAAGAGCACACGTCTGAACTCCAGTCAC[i7]ATCTCGTATGCCGTCTTCTGCTTG	AATGATACGGCGACCACCGAGATCTACACTATAGCCTACAC[i5]ACACTCTTTCCCTACACGACGCTCTTCCGATCT

### Sheet: Table S2
Table S2. Samples and mitochondrial sequence data included in the phylogenetic analyses. The table lists the scientific and common names, sample identifiers, data source, RefSeq or genome accession numbers, the method used to obtain the mitochondrial sequences (direct NCBI download or assembly with MitoFinder), the mitochondrial markers included (13 protein-coding genes), and the role of each sam…
Scientific_Name	Sample_ID	Species_Name	Data Source	Accession No.	Data generation	Makers	Study_Role	Remarks
Ardea alba	Ardea_modesta	Great Egret	NCBI RefSeq	NC_025916.1	Direct NCBI download	13 mitochondrial genes	Phylogenetic reference
Ardea cinerea	Ardea_cinerea	Gray Heron	NCBI RefSeq	NC_025900.1	Direct NCBI download	13 mitochondrial genes	Phylogenetic reference
Ardea ibis	Bubulcus_ibis	Western Cattle-Egret	NCBI RefSeq	NC_025917.1	Direct NCBI download	13 mitochondrial genes	Phylogenetic reference
Ardea insignis	Ardea_insignis	White-bellied Heron	NCBI RefSeq	NC_040004.1	Direct NCBI download	13 mitochondrial genes	Phylogenetic reference
Ardea intermedia	Ardea_intermedia	Medium Egret	NCBI RefSeq	NC_025918.1	Direct NCBI download	13 mitochondrial genes	Phylogenetic reference
Ardea purpurea	Ardea_purpurea	Purple Heron	NCBI RefSeq	NC_025919.1	Direct NCBI download	13 mitochondrial genes	Phylogenetic reference
Ardeola bacchus	Ardeola_bacchus	Chinese Pond-Heron	NCBI RefSeq	NC_025921.1	Direct NCBI download	13 mitochondrial genes	Phylogenetic reference
Botaurus cinnamomeus	Ixobrychus_cinnamomeus	Cinnamon Bittern	NCBI RefSeq	NC_015077.1	Direct NCBI download	13 mitochondrial genes	Phylogenetic reference
Botaurus eurhythmus	Ixobrychus_eurhythmus	Schrenck's Bittern	NCBI RefSeq	NC_025924.1	Direct NCBI download	13 mitochondrial genes	Phylogenetic reference
Botaurus flavicollis	Ixobrychus_flavicollis	Black Bittern	NCBI RefSeq	NC_024575.1	Direct NCBI download	13 mitochondrial genes	Phylogenetic reference
Botaurus lentiginosus	Botaurus_lentiginosus_GCA_982554215.1_MitoFinder	American Bittern	NCBI RefSeq genome	GCA_982554215.1	MitoFinder	13 mitochondrial genes	Phylogenetic reference
Botaurus minutus	Ixobrychus_minutus_GCA_982553165.1_MitoFinder	Little Bittern	NCBI RefSeq genome	GCA_982553165.1	MitoFinder	13 mitochondrial genes	Phylogenetic reference
Botaurus sinensis	Ixobrychus_sinensis	Yellow Bittern	NCBI RefSeq	NC_025925.1	Direct NCBI download	13 mitochondrial genes	Phylogenetic reference
Botaurus stellaris	Botaurus_stellaris	Eurasian Bittern	NCBI RefSeq	NC_025923.1	Direct NCBI download	13 mitochondrial genes	Phylogenetic reference
Butorides striata	Butorides_striata	Striated Heron	NCBI RefSeq	NC_025922.1	Direct NCBI download	13 mitochondrial genes	Phylogenetic reference
Ciconia ciconia	Ciconia_ciconia	White Stork	NCBI RefSeq	NC_002197.1	Direct NCBI download	13 mitochondrial genes	Phylogenetic reference (outgroup)
Cochlearius cochlearius	Cochlearius_cochlearius	Boat-billed Heron	GenBank	MN356159.1	Direct NCBI download	13 mitochondrial genes	Phylogenetic reference	this mitogenome is based on the same individual as the genome assembly used for the BUSCO analysis and has a higher length and contiguity than the mitochondrial contigs extracted from the genome assembly by MitoFinder
Egretta eulophotes	Egretta_eulophotes	Chinese Egret	NCBI RefSeq	NC_009736.1	Direct NCBI download	13 mitochondrial genes	Phylogenetic reference
Egretta garzetta	Egretta_garzetta	Little Egret	GenBank	OR757052.1	Direct NCBI download	13 mitochondrial genes	Phylogenetic reference	compared to other publically available E. garzetta mitogenomes, the the RefSeq mitogenome of E. garzetta (NC_023981.1) shows multiple deletions in the ND6 gene, it was thus replaced by a published mitogenome that can be unambiguously aligned with other Ardeidae species
Egretta novaehollandiae	Egretta_novaehollandiae	White-faced Heron	NCBI RefSeq	NC_008551.1	Direct NCBI download	13 mitochondrial genes	Phylogenetic reference
Egretta sacra	Egretta_sacra	Pacific Reef-Heron	NCBI RefSeq	NC_025920.1	Direct NCBI download	13 mitochondrial genes	Phylogenetic reference
Gorsachius goisagi	Gorsachius_goisagi	Japanese Night Heron	NCBI RefSeq	NC_028194.1	Direct NCBI download	13 mitochondrial genes	Phylogenetic reference
Gorsachius melanolophus	Gorsachius_melanolophus	Malayan Night Heron	NCBI RefSeq	NC_028195.1	Direct NCBI download	13 mitochondrial genes	Phylogenetic reference
Nyctanassa violacea	Nyctanassa_violacea_GCA_977969405.1_MitoFinder	Yellow-crowned Night Heron	NCBI RefSeq genome	GCA_977969405.1	MitoFinder	13 mitochondrial genes	Phylogenetic reference
Nycticorax nycticorax	Nycticorax_nycticorax	Black-crowned Night Heron	NCBI RefSeq	NC_015807.1	Direct NCBI download	13 mitochondrial genes	Phylogenetic reference
Oroanassa magnifica	Gorsachius_magnificus	White-eared Night Heron	NCBI RefSeq	NC_028193.1	Direct NCBI download	13 mitochondrial genes	Phylogenetic reference

### Sheet: Table S3
Table S3. Samples and genomic resources used for the BUSCO gene phylogenetic analysis. The table lists the scientific and common names, sample identifiers, sample type, data source, SRA or GenBank accession, assembly level, molecular markers, and the role of each sample in the study. BUSCO single-copy orthologous genes were used for phylogenetic reconstruction, with Ciconia ciconia serving as the…
Scientific_Name	Sample_ID	Species_Name	Sample_Type	Data_Source	SRR_Accession	GenBank_Accession	Assembly_Level	Markers	Study_Role
Ardea cinerea	Ardea_cinerea	Grey Heron	Reference genome	NCBI RefSeq	NA	GCA_982553185.1	Scaffold	BUSCO Genes	Phylogenetic reference
Ardea herodias	Aher_1	Great Blue Heron	Illumina reads	SRA (NCBI)	SRR18034035	NA	Contig	BUSCO Genes	Phylogenetic reference
Ardea ibis	Bubulcus_ibis	Cattle Egret	Reference genome	NCBI RefSeq	NA	GCA_056578205.1	Scaffold	BUSCO Genes	Phylogenetic reference
Ardea purpurea	Ardea_purpurea	Purple Heron	Reference genome	NCBI RefSeq	NA	GCA_055773235.1	Scaffold	BUSCO Genes	Phylogenetic reference
Botaurus lentiginosus	Botaurus_lentiginosus	American Bittern	Reference genome	NCBI RefSeq	NA	GCA_045838445.1	Scaffold	BUSCO Genes	Phylogenetic reference
Botaurus minutus	Ixobrychus_minutus	Little Bittern	Reference genome	NCBI RefSeq	NA	GCA_982553165.1	Scaffold	BUSCO Genes	Phylogenetic reference
Botaurus stellaris	Botaurus_stellaris	Eurasian Bittern	Reference genome	NCBI RefSeq	NA	GCA_045838505.1	Scaffold	BUSCO Genes	Phylogenetic reference
Butorides virescens	Butorides_virescens	Green Heron	Reference genome	NCBI RefSeq	NA	GCA_046118985.1	Contig	BUSCO Genes	Phylogenetic reference
Ciconia ciconia	Ciconia_ciconia	White Stork	Reference genome	NCBI RefSeq	NA	GCA_977020515.1	Scaffold	BUSCO Genes	Phylogenetic reference (outgroup)
Cochlearius cochlearius	Cochlearius_cochlearius	Boat-billed Heron	Reference genome	NCBI RefSeq	NA	GCA_013396365.1	Scaffold	BUSCO Genes	Phylogenetic reference
Egretta eulophotes	Egretta_eulophotes	Chinese Egret	Reference genome	NCBI RefSeq	NA	GCA_056459225.1	Chromosome	BUSCO Genes	Phylogenetic reference
Egretta garzetta	Egretta_garzetta	Little Egret	Reference genome	NCBI RefSeq	NA	GCF_000687185.1	Scaffold	BUSCO Genes	Phylogenetic reference
Gorsachius goisagi	Gorsachius_goisagi	Japanese Night Heron	Reference genome	NCBI RefSeq	NA	GCA_018403395.1	Scaffold	BUSCO Genes	Phylogenetic reference
Gorsachius magnificus	Gorsachius_magnificus	Magnificent Night Heron	Reference genome	NCBI RefSeq	NA	GCA_034008185.1	Chromosome	BUSCO Genes	Phylogenetic reference
Nyctanassa violacea	Nyctanassa_violacea	Yellow-crowned Night Heron	Reference genome	NCBI RefSeq	NA	GCA_055773095.1	Scaffold	BUSCO Genes	Phylogenetic reference
Nycticorax nycticorax	Nycticorax_nycticorax	Black-crowned Night Heron	Reference genome	NCBI RefSeq	NA	GCA_023375905.1	Scaffold	BUSCO Genes	Phylogenetic reference
